# Polycomb group protein CBX7 represses cardiomyocyte proliferation via modulation of the TARDBP/Rbm38 axis

**DOI:** 10.1101/2021.09.08.459291

**Authors:** Kyu-Won Cho, Mark Andrade, Seongho Bae, Sangsung Kim, Jin Eyun Kim, Er Yearn Jang, Ahsan Husain, Roy L. Sutliff, John W. Calvert, Changwon Park, Young-sup Yoon

## Abstract

Cardiomyocyte (CM) proliferation notably decreases during the perinatal period. At present, regulatory mechanisms for this loss of proliferative capacity is poorly understood. CBX7, a polycomb group (PcG) protein, regulates the cell cycle but its role in CM proliferation is unknown. Here, we report that CBX7 inhibits proliferation of perinatal CMs by controlling TARDBP/Rbm38 pathway. Gene expression profiling demonstrated that CBX7 expression in the heart was low during the prenatal period, abruptly increased during the perinatal period, and sustained constantly throughout the adulthood. CBX7, when overexpressed via adenoviral transduction in neonatal CMs, reduced proliferation and promoted multinucleation of the CMs. Mutant mice carrying targeted inhibition of CBX7 in CMs exhibited cardiomegaly with increased proliferation of CMs at postnatal stages. Mechanistically, CBX7 interacted with TAR DNA-binding protein 43 (TARDBP) and positively regulated its downstream target, RNA Binding Motif Protein 38 (RBM38). Rbm38 was upregulated in the postnatal hearts and overexpression of RBM38 reduced proliferation of neonatal CMs. Together, this study provides a novel insight into the role of CBX7 in regulation of CM proliferation during the perinatal period.
