## Supplementary Table1 for "Polycomb group protein CBX7 represses cardiomyocyte proliferation via modulation of the TARDBP/Rbm38 axis"

### Sheet: Sheet1
Purpose	Target gene	Forward Primer	Reverse Primer	Note
qRT-PCR	Gapdh	ATGACCACAGTCCATGCCATC	CCTGCTTCACCACCTTCTTG
	Cbx2	CTATGGCGACCCCAGAGAAC	GCGTCCTCACTTTCAGGTCTA
	Cbx4	AAGAAGCGGATACGCAAGGG	GGAGGAGTCTTGAAGCCCAG
	Cbx6	TGGCACATTTGCGCTCTACAA	CTCCGGGAGTAGCTTGGGT
	Cbx7	TGCGGAAGGGCAAAGTTGAAT	ACAAGGCGAGGGTCCAAGA
	Cbx8	ACCAGCCGTGTAGACGACA	GGTCACACCATATTGCACCAG
	Ezh2	TCCATGCAACACCCAACACAT	GGGTCTGCTACTGTTATTCGGAA
	Pcgf1	AGATGGACCCACTACGGAAC	GCTGCGTCTCGTGGATCTT
	Pcgf2	AACGGCGACGGGACTTCTA	CATCTCCATTCTCCGTGAGGT
	Pcgf3	CAGGTAAGCATCTGTCTGGAATG	GTAACAACCACGAACTTGAGAGT
	Pcgf4	ATCCCCACTTAATGTGTGTCCT	CTTGCTGGTCTCCAAGTAACG
	Pcgf5	GTAAGACCTGTATTGTCCAGCAC	TCTCGTAGTCCAGGCACTAATTT
	Pcgf6	GAGGAGCGCCTGATAAACCTT	TGGTGGACAACTATGTTGCATT
	Phc1	TAGCACAGATGTCCCTGTATGA	TTGCTGGAGCATGAACTGGTG
	Ring1	GATGGTACAGAGATTGCGGTTT	CCTATGCAGGCACTCCTTGG
	Ring2	AACACCTCAGGAGGCAATAACA	GCGCAAAACCGATGTAAACACT
	Scmh1	CCCTCTAGGATTTCGGCTGAA	CGCCTCGAACTTCTCCAATAG
	Suz12	AGCAACATGGGAGACAATTCTTG	ACAGCAATAGTTTGTGCAGGTTT
	Yy1	CAGTGGTTGAAGAGCAGATCAT	AGGGAGTTTCTTGCCTGTCAT
	Ccna1	AAGAACCTGAGAAGCAGGGC	CTAGCACGGTTCTCTGTGGG
	Ccna2	GGTCCTAACGCTCCCATCTC	TTCATGGGCAGTCCTGGTAG
	Ccnb1	GCGAAGAGCTACAGGCAAGA	ATGTTTCCATCGGGCTTGGA
	Ccnb2	CTATCCGGCGGGCAGTTTTA	TCTGAGGTTTCTTCGCCACC
	Cdk1	AGAAGGTACTTACGGTGTGGT	GAGAGATTTCCCGAATTGCAGT
	Tnnt2	TCACAACCTGGAGGCTGAGAAGTT	TCATCTATTTCCAACGCCCGGTGA
	mGja1	ACAGCGGTTGAGTCAGCTTG	GAGAGATGGGGAAGGACTTGT
	Myl2	TGACCACACAAGCAGAGAGG	CCGTGGGTAATGATGTGGAC
	Myl7	GGCACAACGTGGCTCTTCTAA	TGCAGATGATCCCATCCCTGT
	Kcnj2	ATGGGCAGTGTGAGAACCAAC	TGGACTTTACTCTTGCCATTCC
	Scn5a	ATGGCAAACTTCCTGTTACCTC	CCACGGGCTTGTTTTTCAGC
	Atp2a2	TGGAACAACCCGGTAAAGAGT	CACCAGGGGCATAATGAGCAG
	Myh6	AAGAAGGAGGGCATTGAGTGGACA	GCGTGGCTTCTGGAAATTGTTGGA
	Myh7	ACTGTCAACACTAAGAGGGTCA	TTGGATGATTTGATCTTCCAGGG
	Cdkn1a	ATCACCAGGATTGGACATGG	CGGTGTCAGAGTCTAGGGGA
	CLIP1	ACTGAAACCTCCTCCCGCTA	CTCCTGCTCTATTTCCCCCAC
	HORMAD1	GGCTCCTAGCTGTTTCAGTATCT	TTGTCCCATAAGCACGTTCTG
	KIF2A	ATTTTCTCTCATTGACCTGGCTG	ACTCCTTGAGTGCTAAAAGGC
	MYO16	GGGGCAGATCCACACACTC	TCCTCATCCTGATGGTTGACA
	PMF1	AAAGACCTGTGTAGTGTCATGGC	GCTTCCTGTTTCCGTACTTGAT
	PSMD6	ATGCCGCTAGAAAACCTAGAAGA	GTCGAGGGATTTACACAAGGC
	RBM38	TGCTCCCCGAGTGTGTTTC	GTACTTTCTGAGCGATGCGTC
	SIRT7	CAGGTGTCACGCATCCTGAG	GCCCGTGTAGACAACCAAGT
	STAG2	CTACAAGCATGACCGGGACAT	GCCGTACTAACACACCAATGAAC
	Cbx7 full length	ATGGAGCTGTCAGCCATAGG	TGTCCGGATGTGTTCATGGG	Also used for generation of Ad-CBX7
Genotyping	Tnnt2-cre	ATT TGC CTG CAT TAC CGG TC	ATC AAC GTT TTC TTT TCG G
	Myh6-MCM	TCT ATT GCA CAC AGC AAT CCA	CCA GCA TTG TGA GAA CAA GG
	Cbx7 floxed (P3+P5)	GAGATGGCGCAACGCAATTAATG	CAGAATCACTGAACTGTACGGTGGC
	Cbx7 floxed (P2+P4)	GGGATCTCATGCTGGAGTTCTTCG	TGCTGCCACCCTTTAATACAGTTCC
	Cbx7 WT (P1+P4)	ACCTGAGTCTCCCACAAGAGCAGC	TGCTGCCACCCTTTAATACAGTTCC	In mice lacking the trapping cassette, this primer set gives 442 bp for Cbx7floxed and 331 bp for Cbx7WT
